# Cell type-specific and disease-associated eQTL in the human lung

**DOI:** 10.1101/2023.03.17.533161

**Authors:** Heini M Natri, Christina B Del Azodi, Lance Peter, Chase J Taylor, Sagrika Chugh, Robert Kendle, Mei-i Chung, David K Flaherty, Brittany K Matlock, Carla L Calvi, Timothy S Blackwell, Lorraine B Ware, Matthew Bacchetta, Rajat Walia, Ciara M Shaver, Jonathan A Kropski, Davis J McCarthy, Nicholas E Banovich

## Abstract

Common genetic variants confer substantial risk for chronic lung diseases, including pulmonary fibrosis (PF). Defining the genetic control of gene expression in a cell-type-specific and context-dependent manner is critical for understanding the mechanisms through which genetic variation influences complex traits and disease pathobiology. To this end, we performed single-cell RNA-sequencing of lung tissue from 67 PF and 49 unaffected donors. Employing a pseudo-bulk approach, we mapped expression quantitative trait loci (eQTL) across 38 cell types, observing both shared and cell type-specific regulatory effects. Further, we identified disease-interaction eQTL and demonstrated that this class of associations is more likely to be cell-type specific and linked to cellular dysregulation in PF. Finally, we connected PF risk variants to their regulatory targets in disease-relevant cell types. These results indicate that cellular context determines the impact of genetic variation on gene expression, and implicates context-specific eQTL as key regulators of lung homeostasis and disease.
