## Supplementary Tables for "Cell type-specific and disease-associated eQTL in the human lung"

### Sheet: Table S1
Table S1. Demographic information associated with the sc-RNAseq samples included in the study.
Library ID	Sample Name	Sample Source	Processing site	Disease Status	Sample Type	Diagnosis	Ever Smoker	Gender	Age	Self-Reported Ethnicity
F01157	THD0001	DNA	TGen	Control	Control	Control	Y	M	36	European
F01174	THD0002	DNA	TGen	Control	Control	Control	N	F	39	Native American
F01365	THD0005	DNA	TGen	Control	Control	Control	Y	M	59	European
F01366	THD0005	DNA	TGen	Control	Control	Control	Y	M	59	European
F01367	THD0005	DNA	TGen	Control	Control	Control	Y	M	59	European
F01302	TILD006	NTI	TGen	Disease	Less fibrotic	IPF	Y	F	72	Hispanic or Latino
F01303	TILD006	NTI	TGen	Disease	More fibrotic	IPF	Y	F	72	Hispanic or Latino
F01214	TILD010	NTI	TGen	Disease	More fibrotic	IPF	Former Smoker	F	74	European
F01172	TILD015	NTI	TGen	Disease	Less fibrotic	IPF	Y	M	67	European
F01173	TILD015	NTI	TGen	Disease	More fibrotic	IPF	Y	M	67	European
F01375	TILD019	NTI	TGen	Disease	Less fibrotic	ILD	Former Smoker	M	56	European
F01376	TILD019	NTI	TGen	Disease	More fibrotic	ILD	Former Smoker	M	56	European
F01379	TILD028	NTI	TGen	Disease	Less fibrotic	IPF	Former Smoker	F	54	European
F01380	TILD028	NTI	TGen	Disease	More fibrotic	IPF	Former Smoker	F	54	European
F01384	TILD030	NTI	TGen	Disease	Less fibrotic	Sarcoidosis	N	M	68	European
F01385	TILD030	NTI	TGen	Disease	More fibrotic	Sarcoidosis	N	M	68	European
F01386	TILD030	NTI	TGen	Disease	More fibrotic	Sarcoidosis	N	M	68	European
F01394	VUHD071	Vanderbilt	Vanderbilt	Control	Control	Control	Y	M	38	European
F01390	VUILD64	Vanderbilt	Vanderbilt	Disease	Less fibrotic	IPF	Former Smoker	M	68	European
F01391	VUILD65	Vanderbilt	Vanderbilt	Disease	Less fibrotic	IPF	N	M	68	European
F01392	VUILD65	Vanderbilt	Vanderbilt	Disease	More fibrotic	IPF	Y	M	63	European
F01403	THD0006	DNA	TGen	Control	Control	Control	N	M	35	European
F01607	THD0007	DNA	TGen	Control	Control	Control	Former smoker	M	57	European
F01639	THD0008	DNA	TGen	Control	Control	Control	Y	M	53	European
F01641	THD0009	DNA	TGen	Control	Control	Control	NA	F	54	European
F01874	THD0012	DNA	TGen	Control	Control	Control	Former smoker	M	40	European
F01900	TILD049	NTI	TGen	Disease	Less fibrotic	ILD	N	M	67	European
F01901	TILD049	NTI	TGen	Disease	More fibrotic	ILD	N	M	67	European
F01715	TILD051	NTI	TGen	Disease	Less fibrotic	IPF	Former smoker	M	71	European
F01717	TILD051	NTI	TGen	Disease	More fibrotic	IPF	Former smoker	M	71	European
F01672	TILD055	NTI	TGen	Disease	Less fibrotic	IPF	Former smoker	F	43	European
F01670	TILD055	NTI	TGen	Disease	More fibrotic	IPF	Former smoker	F	43	European
F01829	TILD059	NTI	TGen	Disease	Less fibrotic	IPF	Former smoker	M	70	European
F01830	TILD059	NTI	TGen	Disease	More fibrotic	IPF	Former smoker	M	70	European
F01719	TILD062	NTI	TGen	Disease	Less fibrotic	Sarcoidosis	Former smoker	M	62	European
F01721	TILD062	NTI	TGen	Disease	More fibrotic	Sarcoidosis	Former smoker	M	62	European
F01851	VUHD84	Vanderbilt	Vanderbilt	Control	Control	Control	Former smoker	F	34	European
F01853	VUHD85	Vanderbilt	Vanderbilt	Control	Control	Control	N	M	53	African American
F01843	VUILD79	Vanderbilt	Vanderbilt	Disease	More fibrotic	IPF	Y	F	59	European
F01820	VUILD73	Vanderbilt	Vanderbilt	Disease	Less fibrotic	IPF	N	M	65	Other
F01821	VUILD73	Vanderbilt	Vanderbilt	Disease	More fibrotic	IPF	N	M	65	Other
F01845	VUILD77	Vanderbilt	Vanderbilt	Disease	More fibrotic	IPF	Y	M	62	Hispanic or Latino
F01692	THD0010	DNA	TGen	Control	Control	Control	N	M	47	Hispanic or Latino
F02758	VUILD93	Vanderbilt	Vanderbilt	Disease	More fibrotic	IPF	Former smoker	M	61	European
F02761	VUILD95	Vanderbilt	Vanderbilt	Disease	More fibrotic	CTD-ILD	N	F	64	European
F02770	VUILD96	Vanderbilt	Vanderbilt	Disease	Less fibrotic	Sarcoidosis	N	F	61	African American
F02771	VUILD96	Vanderbilt	Vanderbilt	Disease	More fibrotic	Sarcoidosis	N	F	61	African American
F02772	VUILD97	Vanderbilt	Vanderbilt	Disease	Less fibrotic	IPF	Y	M	70	European
F02773	VUILD97	Vanderbilt	Vanderbilt	Disease	More fibrotic	IPF	Y	M	70	European
F02092	THD0014	DNA	TGen	Control	Control	Control	N	M	64	European
F01920	TILD074	NTI	TGen	Disease	More fibrotic	IPF	NA	M	60	European
F01919	TILD074	NTI	TGen	Disease	Less fibrotic	IPF	NA	M	60	European
F02088	TILD084	NTI	TGen	Disease	Less fibrotic	IPF	NA	M	69	European
F02089	TILD084	NTI	TGen	Disease	More fibrotic	IPF	NA	M	69	European
F02471	TILD102	NTI	TGen	Disease	Less fibrotic	ILD/HP	NA	NA	NA	NA
F02473	TILD102	NTI	TGen	Disease	More fibrotic	ILD/HP	NA	NA	NA	NA
F02509	THD0015	DNA	TGen	Control	Control	Control	NA	M	58	European
F02090	TILD060	NTI	TGen	Disease	More fibrotic	IPF	NA	NA	NA	NA
F02095	TILD080	NTI	TGen	Disease	Less fibrotic	ILD	NA	M	63	NA
F02096	TILD080	NTI	TGen	Disease	More fibrotic	ILD	NA	M	63	NA
F02526	VUHD92	Vanderbilt	Vanderbilt	Control	Control	Control	N	M	55	African American
F02524	VUHD94	Vanderbilt	Vanderbilt	Control	Control	Control	N	M	62	Caucasian
F02522	VUHD95	Vanderbilt	Vanderbilt	Control	Control	Control	N	F	64	European
F02528	VUHD98	Vanderbilt	Vanderbilt	Control	Control	Control	N	M	69	European
F02617	VUHD103	Vanderbilt	Vanderbilt	Control	Control	Control	NA	M	55	European
F02607	VUHD104	Vanderbilt	Vanderbilt	Control	Control	Control	Yes	M	29	African American
F02609	VUHD105	Vanderbilt	Vanderbilt	Control	Control	Control	N	M	58	NA
F02611	VUHD106	Vanderbilt	Vanderbilt	Control	Control	Control	Former Smoker	M	49	European
F02613	VUHD107	Vanderbilt	Vanderbilt	Control	Control	Control	Former Smoker	M	25	European
F02512	VUILD82	Vanderbilt	Vanderbilt	Disease	Less fibrotic	IPAF	N	M	56	South Asian
F02513	VUILD82	Vanderbilt	Vanderbilt	Disease	More fibrotic	IPAF	N	M	56	South Asian
F02494	VUILD83	Vanderbilt	Vanderbilt	Disease	Less fibrotic	IPF	Y	M	67	European
F02495	VUILD83	Vanderbilt	Vanderbilt	Disease	More fibrotic	IPF	Y	M	67	European
F02518	VUILD84	Vanderbilt	Vanderbilt	Disease	Less fibrotic	IPF	N	M	61	European
F02519	VUILD84	Vanderbilt	Vanderbilt	Disease	More fibrotic	IPF	N	M	61	European
F02499	VUILD88	Vanderbilt	Vanderbilt	Disease	Less fibrotic	IPF	N	F	65	European
F02500	VUILD88	Vanderbilt	Vanderbilt	Disease	More fibrotic	IPF	N	F	65	European
F02515	VUILD90	Vanderbilt	Vanderbilt	Disease	NA	CTD-ILD	N	F	53	European
F02605	VUILD91	Vanderbilt	Vanderbilt	Disease	More fibrotic	IPF	N	M	65	European
F02615	VUILD92 More	Vanderbilt	Vanderbilt	Disease	More fibrotic	ILD	N	F	56	European
F02641	THD0016	DNA	TGen	Control	Control	Control	NA	M	45	NA
F02730	THD0017	DNA	TGen	Control	Control	Control	NA	M	NA	NA
F02992	THD0019	DNA	TGen	Control	Control	Control	NA	M	NA	NA
F03045	THD0020	DNA	TGen	Control	Control	Control	NA	M	NA	NA
F03006	TILD103	NTI	TGen	Disease	Less fibrotic	ILD	NA	F	NA	NA
F03005	TILD103	NTI	TGen	Disease	More fibrotic	ILD	NA	F	NA	NA
F02990	TILD116	NTI	TGen	Disease	Less fibrotic	IPF	NA	NA	NA	NA
F02732	TILD126	NTI	TGen	Disease	Less fibrotic	IPF	NA	M	NA	NA
F02731	TILD126	NTI	TGen	Disease	More fibrotic	IPF	NA	M	NA	NA
F03051	VUILD100	Vanderbilt	Vanderbilt	Disease	More fibrotic	IPAF	N	M	56	European
F03413	THD0021	DNA	TGen	Control	Control	Control	NA	F	60	NA
F03415	THD0022	DNA	TGen	Control	Control	Control	NA	M	50	NA
F03418	THD0023	DNA	TGen	Control	Control	Control	NA	F	44	NA
F03634	THD0026	DNA	TGen	Control	Control	Control	NA	NA	NA	NA
F03636	TILD123	NTI	TGen	Disease	Less fibrotic	ILD	NA	M	50	European
F03635	TILD123	NTI	TGen	Disease	More fibrotic	ILD	NA	M	50	European
F03637	TILD136	NTI	TGen	Disease	Less fibrotic	ILD	NA	M	73	European
F03638	TILD136	NTI	TGen	Disease	More fibrotic	ILD	NA	M	73	European
F03548	VUHD108	Vanderbilt	Vanderbilt	Control	Control	Control	NA	NA	NA	NA
F03550	VUHD109	Vanderbilt	Vanderbilt	Control	Control	Control	NA	NA	NA	NA
F03552	VUHD111	Vanderbilt	Vanderbilt	Control	Control	Control	NA	NA	NA	NA
F03554	VUHD112	Vanderbilt	Vanderbilt	Control	Control	Control	Y	M	19	European
F03556	VUHD113	Vanderbilt	Vanderbilt	Control	Control	Control	N	F	40	European
F03558	VUHD114	Vanderbilt	Vanderbilt	Control	Control	Control	NA	NA	NA	NA
F03706	VUHD115	Vanderbilt	Vanderbilt	Control	Control	Control	N	F	60	European
F03708	VUHD117	Vanderbilt	Vanderbilt	Control	Control	Control	N	M	50	European
F03561	VUILD102	Vanderbilt	Vanderbilt	Disease	Less fibrotic	IPF	Y	M	58	European
F03562	VUILD102	Vanderbilt	Vanderbilt	Disease	More fibrotic	IPF	Y	M	58	European
F03565	VUILD104	Vanderbilt	Vanderbilt	Disease	Less fibrotic	IPF	Y	M	69	European
F03566	VUILD104	Vanderbilt	Vanderbilt	Disease	More fibrotic	IPF	Y	M	69	European
F03713	VUILD108	Vanderbilt	Vanderbilt	Disease	Less fibrotic	NSIP	N	F	63	European
F03714	VUILD108	Vanderbilt	Vanderbilt	Disease	More fibrotic	NSIP	N	F	63	European
F00431	TILD001	NTI	TGen	Disease	Less fibrotic	IPF	Former Smoker	M	65	Hispanic or Latino
F00409	VUHD69	Vanderbilt	TGen	Control	Control	Control	N	F	31	African American
F01469	TILD037	NTI	TGen	Disease	Less fibrotic	IPF	Former Smoker	M	63	European
F01470	TILD037	NTI	TGen	Disease	More fibrotic	IPF	Former Smoker	M	63	European
F01446	TILD039	NTI	TGen	Disease	Less fibrotic	ILD	Former Smoker	M	70	European
F01445	TILD039	NTI	TGen	Disease	More fibrotic	ILD	Former Smoker	M	70	European
F01473	TILD041	NTI	TGen	Disease	Less fibrotic	ILD	Former Smoker	M	69	European
F01474	TILD041	NTI	TGen	Disease	More fibrotic	ILD	Former Smoker	M	69	European
F01483	VUHD072	Vanderbilt	Vanderbilt	Control	Control	Control	Y	F	71	European
F01495	VUHD073	Vanderbilt	Vanderbilt	Control	Control	Control	Y	F	55	European
F01494	VUHD073	Vanderbilt	Vanderbilt	Control	Control	Control	Y	F	55	European
F01506	VUHD076	Vanderbilt	TGen	Control	Control	Control	N	M	15	European
F01508	VUHD077	Vanderbilt	Vanderbilt	Control	Control	Control	Y	F	55	European
F01511	VUHD078	Vanderbilt	Vanderbilt	Control	Control	Control	Former smoker	M	27	European
F01513	VUHD080	Vanderbilt	Vanderbilt	Control	Control	Control	Former smoker	M	29	European
F01487	VUILD67	Vanderbilt	Vanderbilt	Disease	Less fibrotic	IPF	N	M	64	African American
F01486	VUILD67	Vanderbilt	Vanderbilt	Disease	More fibrotic	IPF	N	M	64	African American
F01491	VUILD68	Vanderbilt	Vanderbilt	Disease	Less fibrotic	IPF	Y	M	69	European
F01490	VUILD68	Vanderbilt	Vanderbilt	Disease	More fibrotic	IPF	Y	M	69	European
F01504	VUILD69	Vanderbilt	Vanderbilt	Disease	More fibrotic	IPF	Y	M	64	European
F02501	TILD109	NTI	TGen	Disease	Less fibrotic	IPF	NA	M	71	European
F02502	TILD109	NTI	TGen	Disease	More fibrotic	IPF	NA	M	71	European
F02503	TILD111	NTI	TGen	Disease	Less fibrotic	IPF	NA	M	70	European
F02504	TILD111	NTI	TGen	Disease	More fibrotic	IPF	NA	M	70	European
F02596	TILD113	NTI	TGen	Disease	Less fibrotic	IPF	NA	NA	NA	NA
F02597	TILD113	NTI	TGen	Disease	More fibrotic	IPF	NA	NA	NA	NA
HD101	VUHD101 (We wrote VUHD103 on day of processing)	Vanderbilt	Vanderbilt	Control	Control	Control	N	M	25	NA
ILD89-2	VUILD89	Vanderbilt	Vanderbilt	Disease	More fibrotic	CWP	Former smoker	M	50	European
HD65	VUHD65	Vanderbilt	Vanderbilt	Control	Control	Control	Y	M	17	European
HD66	VUHD66	Vanderbilt	Vanderbilt	Control	Control	Control	Y	M	30	European
ILD57	VUILD57	Vanderbilt	Vanderbilt	Disease	More fibrotic	Sarcoidosis	Y	F	58	African American
HD67	VUHD67	Vanderbilt	Vanderbilt	Control	Control	Control	Y	F	30	NA
HD68	VUHD68	Vanderbilt	Vanderbilt	Control	Control	Control	Y	M	41	European
ILD59-1	VUILD59	Vanderbilt	Vanderbilt	Disease	Less fibrotic	IPF	N	M	69	European
ILD59-2	VUILD59	Vanderbilt	Vanderbilt	Disease	More fibrotic	IPF	N	M	69	European
ILD60-1	VUILD60	Vanderbilt	Vanderbilt	Disease	Less fibrotic	IPF	Y	M	59	African American
ILD60-2	VUILD60	Vanderbilt	Vanderbilt	Disease	More fibrotic	IPF	Y	M	59	African American
HD70	VUHD70	Vanderbilt	Vanderbilt	Control	Control	Control	Y	M	NA	European
F00202	VUILD48	Vanderbilt	Vanderbilt	Disease	More fibrotic	NSIP	Y	M	52	European
F00207	VUILD54	Vanderbilt	TGen	Disease	More fibrotic	cHP	N	M	57	African American
F00208	VUILD54	Vanderbilt	TGen	Disease	Less fibrotic	cHP	N	M	57	African American
ILD53	VUILD53	Vanderbilt	Vanderbilt	Disease	More fibrotic	IPF	Y	F	56	European
ILD55	VUILD55	Vanderbilt	Vanderbilt	Disease	More fibrotic	NSIP	N	M	46	African American
ILD58	VUILD58	Vanderbilt	Vanderbilt	Disease	More fibrotic	cHP	Y	M	60	European
ILD61-1	VUILD61	Vanderbilt	Vanderbilt	Disease	Less fibrotic	IPF	Y	M	66	European
ILD61-2	VUILD61	Vanderbilt	Vanderbilt	Disease	More fibrotic	IPF	Y	M	66	European
ILD62-1	VUILD62	Vanderbilt	Vanderbilt	Disease	Less fibrotic	NSIP	N	F	55	European
ILD62-2	VUILD62	Vanderbilt	Vanderbilt	Disease	More fibrotic	NSIP	N	F	55	European
ILD63	VUILD63	Vanderbilt	Vanderbilt	Disease	More fibrotic	IPF	N	F	64	African American
ILD85-1	VUILD85	Vanderbilt	Vanderbilt	Disease	Less fibrotic	CWP	N	M	55	European
ILD85-2	VUILD85	Vanderbilt	Vanderbilt	Disease	More fibrotic	CWP	N	M	55	European
ILD86-1	VUILD86	Vanderbilt	Vanderbilt	Disease	Less fibrotic	CWP	N	M	64	European
ILD86-2	VUILD86	Vanderbilt	Vanderbilt	Disease	More fibrotic	CWP	N	M	64	European
ILD87-1	VUILD87	Vanderbilt	Vanderbilt	Disease	Less fibrotic	IPF	Former smoker	F	68	European
ILD87-2	VUILD87	Vanderbilt	Vanderbilt	Disease	More fibrotic	IPF	Former smoker	F	68	European
F03043	VUILD98	Vanderbilt	Vanderbilt	Disease	More fibrotic	IPF	Y	M	59	European
F03047	VUILD99	Vanderbilt	Vanderbilt	Disease	Less fibrotic	CTD-ILD	Y	M	65	European
F03049	VUILD99	Vanderbilt	Vanderbilt	Disease	More fibrotic	CTD-ILD	Y	M	65	European

### Sheet: Table S2
Table S2. Marker genes used in cell type annotation.
Cell Population	Cell Type	Markers
Endothelial	Lymphatic	CCL21, PROX1, PDPN
Endothelial	Arteriole	DKK2, GJA5, BMX, HEY1
Endothelial	Systemicvenous	SPRY1, PLVAP, COL15A1, VWA1, MYC, POSTN, ACKR1, SPRY1, HBEGF
Endothelial	Venule	PLA1A, CPE, PTGDS, ACKR1, SPRY1
Endothelial	aCap	CA4, VIPR1, RGCC, CYB5A, ADGRL2
Endothelial	gCap	VIPR1, RGCC, CYB5A, ADGRL2
Epithelial	AT1	AGER, PDPN, CAV1, EMP2
Epithelial	Transitional AT2	SFTPC, AGER
Epithelial	AT2	SFTPC, ABCA3, LAMP3, AGER
Epithelial	Proliferating - Epi	MKI67, CDK1
Epithelial	Secretory - SCGB1A1+/MUC5B+	SCGB1A1, MUC5B, MUC5AC
Epithelial	Secretory - SCGB1A1+/SCGB3A2+	MGP, SCGB1A1, SCGB3A2
Epithelial	Secretory - SCGB3A2+	SCGB3A2
Epithelial	KRT5-/KRT17+	SFTPC, ABCA3, LAMP3, AGER, KRT5, KRT17
Epithelial	Ciliated	FOXJ1, SFTPB, OMG, PPIL6, NME5, NWD1, SLAIN2, SPAG16
Epithelial	Differentiating ciliated	FOXJ1, SFTPB, OMG, PPIL6, NME5, NWD1, SLAIN2, SPAG16
Epithelial	Basal	KRT5, KRT17, CHGA, CALCA, FOXI1, SERPINB3
Immune	NK	NCR1, KLRB1, NKG7, GNLY
Immune	CD4	CD3E, CD4
Immune	CD8/NKT	CD3E, NCR1, KLRB1, NKG7, CD8A, GNLY
Immune	Plasma	JCHAIN, IGHG1, IGLL5
Immune	B cells	MS4A1, CD19, CD79A
Immune	cDC1	FCER1A, CD1C, CLEC9A, IRF4, CD11C
Immune	moDC	SLAMF7, IL15RA, CLEC10A, SIGLEC10
Immune	Interstitialmacrophage Macrophage	LYZ, MARCO, FCGR1A, C1QA, APOC1, SPP1
Immune	Alveolar macrophage	LYZ, MARCO, FCGR1A, C1QA, APOC1, SPP1
Immune	Monocyte	S100A12, FCN1, S100A9, LYZ, CD14
Immune	Inflammatory monocyte	CD14, CD16, S100A12, FCN1, S100A9, LYZ, CCL2, CCL3, CCL5, IL6, IL8, CCR2, GR1
Immune	Monocyte-derived macrophage	LYZ, MARCO, FCGR1A, C1QA, APOC1, SPP1
Immune	Mast	CPA3, KIT
Immune	pDC	LILRA4, CLEC4C, JCHAIN
Immune	cDC2	FCER1A, CD1C, CLEC9A, IRF4, CD11C
Immune	Proliferating - Imm	MKI67, CD1, LYZ, CD3E
Mesenchymal	Adventitial FB	SFRP2, CLU, APOD, FBLN1, CST3, IGFBP6, SCARA5, CD34
Mesenchymal	SMC	ACTA2, PDGFRB, MYH11, TAGLN, DES, ACTG2
Mesenchymal	Alveolar FB	MYLK, WNT2, A2M, GPC3, MACF1, CES1, LIMCH1
Mesenchymal	Mesothelial	MSLN, UPK3B, HP, WT1
Mesenchymal	Pericyte	ACTA2, PDGFRB, RGS5, HIGD1B, GJA4

### Sheet: Table S3
Table S3. Cell type, sublineage, and lineage level annotations, numbers of donors for each cell type, and the mean, median, and maximum numbers of cells per donor for each cell type.
Cell Type	Sublineage	Lineage	n Donors With ≥5 Cells	Mean Cells Per Donor	Median Cells Per Donor	Max Cells Per Donor	# sc-eQTL	# eGenes
Lymphatic	Lymphatic	Endothelial	79	54.3291	23	460	42867	6476
Arteriole	Macrovascular	Endothelial	96	82.6042	39	1134	45010	6538
Systemic venous	Macrovascular	Endothelial	82	123.402	48.5	647	45574	6548
Venule	Macrovascular	Endothelial	92	81.0217	48	470	45497	6539
aCap	Microvascular	Endothelial	82	60.5122	31	463	43607	6496
gCap	Microvascular	Endothelial	49	47.6531	24	278	39645	6349
AT1	Distal Epithelium	Epithelial	78	73.2564	25	1057	42757	6483
Transitional AT2	Distal Epithelium	Epithelial	73	68.3836	21	1893	44315	6527
AT2	Distal Epithelium	Epithelial	109	385.257	139	3273	45341	6545
Proliferating - Epi	Proliferating - Epi	Epithelial	76	58.3158	19.5	626	44681	6535
Secretory - SCGB1A1+/MUC5B+	Proximal Epithelium	Epithelial	95	215.537	83	2050	45810	6561
Secretory - SCGB1A1+/SCGB3A2+	Proximal Epithelium	Epithelial	93	84.5054	36	954	45184	6550
Secretory - SCGB3A2+	Proximal Epithelium	Epithelial	88	175.477	62.5	1155	45596	6555
KRT5-/KRT17+	Proximal Epithelium	Epithelial	46	48.3043	19	302	42468	6465
Ciliated	Proximal Epithelium	Epithelial	106	683.981	171	8895	44106	6517
Differentiating ciliated	Proximal Epithelium	Epithelial	72	124.028	39	910	44224	6516
Basal	Proximal Epithelium	Epithelial	77	118.299	47	994	44948	6532
NK	Lymphoid	Immune	67	121.015	60	1559	44935	6540
CD4	Lymphoid	Immune	75	108.227	41	1754	44609	6531
CD8/NKT	Lymphoid	Immune	80	178.588	101.5	1866	45261	6541
Plasma	Lymphoid	Immune	46	22.3696	13	129	42680	6467
B cells	Lymphoid	Immune	55	45.4364	20	295	38972	6322
cDC2	Myeloid	Immune	97	82.1753	46	359	45831	6557
moDC	Myeloid	Immune	103	88.5728	62	440	45685	6555
Interstitial macrophage	Myeloid	Immune	72	117.653	59	937	46430	6570
Alveolar macrophage	Myeloid	Immune	92	197.946	48.5	2514	45809	6563
Monocyte	Myeloid	Immune	100	128.05	77	1157	45958	6562
Inflammatory monocyte	Myeloid	Immune	112	219.688	123.5	1300	46124	6565
Monocyte-derived macrophage	Myeloid	Immune	116	802.655	519.5	3902	46286	6570
Mast	Myeloid	Immune	71	35.7042	16	224	43075	6483
pDC	Myeloid	Immune	43	17.1395	11	52	41511	6421
cDC1	Myeloid	Immune	45	13.1556	12	49	38825	6281
Proliferating - Imm	Proliferating - Imm	Immune	98	58.4796	42.5	363	45858	6559
Adventitial FB	Fibroblast	Mesenchymal	72	56.2639	24	699	42663	6480
SMC	Fibroblast	Mesenchymal	52	31.2115	16.5	210	40832	6414
Alveolar FB	Fibroblast	Mesenchymal	53	48.4528	25	265	43215	6495
Mesothelial	Mesothelial	Mesenchymal	45	59.6889	20	888	40862	6429
Pericyte	Pericyte	Mesenchymal	51	36.9216	16	501	33852	6050

### Sheet: Table S4
Table S4. Significant enrichment of TFBSs among disease interaction-eQTL for eGenes that are equally expressed between ILD and unaffected samples.
Motif Name	TF gene name	Consensus	P-value	q-value (Benjamini)	# of Target Sequences with Motif(of 213421)	% of Target Sequences with Motif	# of Background Sequences with Motif(of 332567)	% of Background Sequences with Motif
WT1(Zf)/Kidney-WT1-ChIP-Seq(GSE90016)/Homer	WT1	MCTCCCMCRCAB	1e-08	0	4268	0.0502	2086.8	0.0459
Sox4(HMG)/proB-Sox4-ChIP-Seq(GSE50066)/Homer	SOX4	YCTTTGTTCC	1e-08	0	6275	0.0738	3125.6	0.0688
Sox17(HMG)/Endoderm-Sox17-ChIP-Seq(GSE61475)/Homer	SOX17	CCATTGTTYB	1e-07	0	5673	0.0667	2822.9	0.0622
PU.1(ETS)/ThioMac-PU.1-ChIP-Seq(GSE21512)/Homer	ETS1	AGAGGAAGTG	1e-07	0	3414	0.0402	1661.5	0.0366
Sox15(HMG)/CPA-Sox15-ChIP-Seq(GSE62909)/Homer	SOX15	RAACAATGGN	1e-07	0	9928	0.1168	5036.8	0.1109
EWS:ERG-fusion(ETS)/CADO_ES1-EWS:ERG-ChIP-Seq(SRA014231)/Homer	ERG	ATTTCCTGTN	1e-07	0	5581	0.0656	2777.7	0.0612
PAX5(Paired,Homeobox)/GM12878-PAX5-ChIP-Seq(GSE32465)/Homer	PAX5	GCAGCCAAGCRTGACH	1e-06	0	3238	0.0381	1580.8	0.0348
Znf263(Zf)/K562-Znf263-ChIP-Seq(GSE31477)/Homer	ZNF263	CVGTSCTCCC	1e-06	0	14782	0.1739	7595.3	0.1672
NF1-halfsite(CTF)/LNCaP-NF1-ChIP-Seq(Unpublished)/Homer	NF1	YTGCCAAG	1e-06	0	12958	0.1524	6647.7	0.1464
Sox10(HMG)/SciaticNerve-Sox3-ChIP-Seq(GSE35132)/Homer	SOX10	CCWTTGTYYB	1e-06	0	12617	0.1484	6475	0.1426
ZFP3(Zf)/HEK293-ZFP3.GFP-ChIP-Seq(GSE58341)/Homer	ZFP3	GGGTTTTGAAGGATGARTAGGAGTT	1e-06	0	73	0.0009	21.2	0.0005
Sox2(HMG)/mES-Sox2-ChIP-Seq(GSE11431)/Homer	SOX2	BCCATTGTTC	1e-05	0.0001	6673	0.0785	3380.9	0.0744
ETS1(ETS)/Jurkat-ETS1-ChIP-Seq(GSE17954)/Homer	ETS1	ACAGGAAGTG	1e-05	0.0002	6900	0.0812	3504.4	0.0772
Smad4(MAD)/ESC-SMAD4-ChIP-Seq(GSE29422)/Homer	SMAD4	VBSYGTCTGG	1e-05	0.0002	11196	0.1317	5756.8	0.1268
ZNF264(Zf)/HEK293-ZNF264.GFP-ChIP-Seq(GSE58341)/Homer	ZNF264	RGGGCACTAACY	1e-05	0.0003	3982	0.0468	1989.8	0.0438
p53(p53)/mES-cMyc-ChIP-Seq(GSE11431)/Homer	TP53	ACATGCCCGGGCAT	0.0001	0.0005	212	0.0025	84.6	0.0019
Mef2a(MADS)/HL1-Mef2a.biotin-ChIP-Seq(GSE21529)/Homer	MEF2A	CYAAAAATAG	0.0001	0.0005	7904	0.093	4039.9	0.089
Rfx1(HTH)/NPC-H3K4me1-ChIP-Seq(GSE16256)/Homer	RFX1	KGTTGCCATGGCAA	0.0001	0.0005	1238	0.0146	588.8	0.013
Pax7(Paired,Homeobox)/Myoblast-Pax7-ChIP-Seq(GSE25064)/Homer	PAX7	TAATCAATTA	0.0001	0.0005	1005	0.0118	471	0.0104
Six4(Homeobox)/MCF7-SIX4-ChIP-Seq(Encode)/Homer	SIX4	TGWAAYCTGABACCB	0.0001	0.0007	417	0.0049	182.3	0.004
EBF(EBF)/proBcell-EBF-ChIP-Seq(GSE21978)/Homer	EBF	DGTCCCYRGGGA	0.001	0.0023	1512	0.0178	734.2	0.0162
Hoxa11(Homeobox)/ChickenMSG-Hoxa11.Flag-ChIP-Seq(GSE86088)/Homer	HOXA11	TTTTATGGCM	0.001	0.0023	21930	0.2579	11465.9	0.2525
Sox6(HMG)/Myotubes-Sox6-ChIP-Seq(GSE32627)/Homer	SOX6	CCATTGTTNY	0.001	0.0046	13101	0.1541	6804.7	0.1498
Sox9(HMG)/Limb-SOX9-ChIP-Seq(GSE73225)/Homer	SOX9	AGGVNCCTTTGT	0.001	0.0048	6063	0.0713	3102.6	0.0683
OCT:OCT(POU,Homeobox)/NPC-Brn1-ChIP-Seq(GSE35496)/Homer	POU*	ATGAATATTCATGAG	0.001	0.0053	77	0.0009	27.6	0.0006
SpiB(ETS)/OCILY3-SPIB-ChIP-Seq(GSE56857)/Homer	SPIB	AAAGRGGAAGTG	0.001	0.0053	1691	0.0199	831.4	0.0183
Nkx6.1(Homeobox)/Islet-Nkx6.1-ChIP-Seq(GSE40975)/Homer	NKX6-1	GKTAATGR	0.001	0.0062	23332	0.2744	12231.4	0.2693
ZBTB18(Zf)/HEK293-ZBTB18.GFP-ChIP-Seq(GSE58341)/Homer	ZBTB18	AACATCTGGA	0.001	0.0066	3603	0.0424	1822.2	0.0401
Smad2(MAD)/ES-SMAD2-ChIP-Seq(GSE29422)/Homer	SMAD2	CTGTCTGG	0.001	0.0066	10904	0.1283	5654	0.1245
EBF1(EBF)/Near-E2A-ChIP-Seq(GSE21512)/Homer	EBF1	GTCCCCWGGGGA	0.001	0.0072	8073	0.095	4164.8	0.0917
Smad3(MAD)/NPC-Smad3-ChIP-Seq(GSE36673)/Homer	SMAD3	TWGTCTGV	0.001	0.0072	21531	0.2532	11280.2	0.2484
JunD(bZIP)/K562-JunD-ChIP-Seq/Homer	JUND	ATGACGTCATCN	0.001	0.0111	447	0.0053	205.5	0.0045
Hoxd12(Homeobox)/ChickenMSG-Hoxd12.Flag-ChIP-Seq(GSE86088)/Homer	HOXD12	HDGYAATGAAAN	0.001	0.0122	20936	0.2463	10976.4	0.2417
TATA-Box(TBP)/Promoter/Homer	TBP	CCTTTTAWAGSC	0.01	0.0152	10328	0.1215	5364.6	0.1181
Sox3(HMG)/NPC-Sox3-ChIP-Seq(GSE33059)/Homer	SOX3	CCWTTGTY	0.01	0.0178	13804	0.1624	7204.8	0.1586
Pax8(Paired,Homeobox)/Thyroid-Pax8-ChIP-Seq(GSE26938)/Homer	PAX8	GTCATGCHTGRCTGS	0.01	0.0182	3004	0.0353	1521.1	0.0335
CArG(MADS)/PUER-Srf-ChIP-Seq(Sullivan_et_al.)/Homer		CCATATATGGNM	0.01	0.0218	2173	0.0256	1091.7	0.024
ERG(ETS)/VCaP-ERG-ChIP-Seq(GSE14097)/Homer	ERG	ACAGGAAGTG	0.01	0.0224	11258	0.1324	5863.8	0.1291
GATA3(Zf),DR8/iTreg-Gata3-ChIP-Seq(GSE20898)/Homer	GATA3	AGATSTNDNNDSAGATAASN	0.01	0.0313	529	0.0062	250.7	0.0055
ZNF692(Zf)/HEK293-ZNF692.GFP-ChIP-Seq(GSE58341)/Homer	ZNF692	GTGGGCCCCA	0.01	0.0361	1125	0.0132	554.4	0.0122
SCRT1(Zf)/HEK293-SCRT1.eGFP-ChIP-Seq(Encode)/Homer	SCRT1	GCAACAGGTG	0.01	0.0378	3131	0.0368	1595.5	0.0351
Dlx3(Homeobox)/Kerainocytes-Dlx3-ChIP-Seq(GSE89884)/Homer	DLX3	NDGTAATTAC	0.01	0.0435	6062	0.0713	3134.1	0.069

### Sheet: Table S5
Table S5. IPF GWAS meta-analysis variants (p<1×10-6) that were sc-eQTL / Enrichment of sc-eQTL among IPF GWAS meta-analysis.
Cell type	# GWAS eQTL	% of GWAS
AT1	25	0.0528541
Transitional AT2	36	0.0761099
AT2	95	0.200846
Proliferating - Epi	83	0.175476
Secretory - SCGB1A1+/MUC5B+	86	0.181818
Secretory - SCGB1A1+/SCGB3A2+	58	0.122622
Secretory - SCGB3A2+	77	0.162791
KRT5-/KRT17+	2	0.00422833
Ciliated	2	0.00422833
Differentiating ciliated	52	0.109937
Basal	1	0.00211416
NK	71	0.150106
CD4	71	0.150106
CD8/NKT	71	0.150106
Plasma	3	0.00634249
B cells	5	0.0105708
cDC2	67	0.141649
moDC	79	0.167019
Interstitial macrophage	86	0.181818
Alveolar macrophage	93	0.196617
Monocyte	90	0.190275
Inflammatory monocyte	94	0.198732
Monocyte-derived macrophage	94	0.198732
Mast	85	0.179704
pDC	0	0
cDC1	0	0
Proliferating - Imm	90	0.190275
Lymphatic	52	0.109937
Arteriole	85	0.179704
Systemic venous	64	0.135307
Venule	89	0.188161
aCap	0	0
gCap	0	0
Adventitial FB	46	0.0972516
SMC	54	0.114165
Alveolar FB	69	0.145877
Mesothelial	0	0
Pericyte	0	0
GTEx Lung	122	0.257928
GTEx Whole Blood	100	0.211416
GTEx Brain Cortex	96	0.20296

### Sheet: Table S6
Table S6. Significant colocalizations between cell type eQTL/bulk eQTL and GWAS.
# SNPs tested	PP H0	PP H1	PP H2	PP H3	PP H4	H4/H3 ratio	GWAS dataset	Cell type/eQTL dataset	Lineage	ENSEMBL	Gene symbol
1030	0.000200269	0.0705225	0.000585	0.205278	0.723414	3.52407	UKBB IPF GWAS	Arteriole	Endothelial	ENSG00000214401	KANSL1-AS1
1028	0.0215298	0.0721603	0.0616057	0.205842	0.638862	3.10365	UKBB IPF GWAS	Lymphatic	Endothelial	ENSG00000214401	KANSL1-AS1
1018	0.00852302	0.0766939	0.0243991	0.218882	0.671502	3.06787	UKBB IPF GWAS	Systemic venous	Endothelial	ENSG00000214401	KANSL1-AS1
1047	0.000163251	0.0813665	0.000467381	0.232264	0.685739	2.95242	UKBB IPF GWAS	Venule	Endothelial	ENSG00000214401	KANSL1-AS1
2129	0.024761	0.0292822	0.00128092	0.000570703	0.944105	1654.29	UKBB IPF GWAS	AT2	Epithelial	ENSG00000096696	DSP
2403	1.38383e-48	3.82099e-49	0.0619567	0.0161855	0.921858	56.9559	UKBB IPF GWAS	AT2	Epithelial	ENSG00000117983	MUC5B
2358	3.91021e-48	1.00062e-48	0.175068	0.044019	0.780913	17.7404	UKBB IPF GWAS	Secretory - SCGB3A2+	Epithelial	ENSG00000117983	MUC5B
2353	3.90192e-48	1.09103e-48	0.174697	0.0480704	0.777233	16.1686	UKBB IPF GWAS	Secretory - SCGB1A1+/MUC5B+	Epithelial	ENSG00000117983	MUC5B
2292	6.12796e-48	1.45494e-48	0.274361	0.0644795	0.66116	10.2538	UKBB IPF GWAS	Transitional AT2	Epithelial	ENSG00000117983	MUC5B
931	2.22999e-06	0.0875863	3.35103e-06	0.130835	0.781573	5.97372	UKBB IPF GWAS	AT2	Epithelial	ENSG00000214401	KANSL1-AS1
1187	0.0343032	0.0498537	0.100233	0.145	0.67061	4.6249	UKBB IPF GWAS	Ciliated	Epithelial	ENSG00000120071	KANSL1
1026	0.000594981	0.0621183	0.00170327	0.17707	0.758514	4.2837	UKBB IPF GWAS	Secretory - SCGB1A1+/MUC5B+	Epithelial	ENSG00000214401	KANSL1-AS1
1037	0.00542068	0.0666265	0.0155164	0.189993	0.722444	3.80249	UKBB IPF GWAS	Secretory - SCGB3A2+	Epithelial	ENSG00000214401	KANSL1-AS1
993	0.00170431	0.0756309	0.00486951	0.215388	0.702407	3.26112	UKBB IPF GWAS	Proliferating - Epi	Epithelial	ENSG00000214401	KANSL1-AS1
15602	7.58534e-56	1.43165e-50	4.35314e-09	0.000411023	0.999589	2431.96	UKBB IPF GWAS	GTEx Lung	GTEx Lung	ENSG00000117983	MUC5B
16822	1.7747e-60	0.0152146	2.07673e-61	0.00143294	0.983352	686.247	UKBB IPF GWAS	GTEx Lung	GTEx Lung	ENSG00000096696	DSP
13134	1.48441e-07	0.215594	1.11882e-07	0.162135	0.62227	3.83798	UKBB IPF GWAS	GTEx Whole Blood	GTEx Whole Blood	ENSG00000104870	FCGRT
2333	2.52737e-48	6.22372e-49	0.113155	0.027005	0.85984	31.84	UKBB IPF GWAS	Alveolar macrophage	Immune	ENSG00000117983	MUC5B
2411	4.76494e-48	1.193e-48	0.213336	0.052679	0.733985	13.9332	UKBB IPF GWAS	Monocyte-derived macrophage	Immune	ENSG00000117983	MUC5B
912	2.60334e-09	0.0909812	3.44951e-09	0.119764	0.789255	6.5901	UKBB IPF GWAS	Monocyte-derived macrophage	Immune	ENSG00000214401	KANSL1-AS1
902	2.80112e-06	0.0779687	4.78511e-06	0.132403	0.789621	5.96376	UKBB IPF GWAS	Alveolar macrophage	Immune	ENSG00000214401	KANSL1-AS1
1036	0.000515959	0.059724	0.00147703	0.170203	0.76808	4.51272	UKBB IPF GWAS	moDC	Immune	ENSG00000214401	KANSL1-AS1
1028	0.00819238	0.0588957	0.0239276	0.17128	0.737705	4.30702	UKBB IPF GWAS	NK	Immune	ENSG00000214401	KANSL1-AS1
930	9.65352e-07	0.113131	1.44711e-06	0.168871	0.717996	4.25174	UKBB IPF GWAS	Inflammatory monocyte	Immune	ENSG00000214401	KANSL1-AS1
1035	7.54146e-05	0.0686911	0.000214847	0.194956	0.736062	3.77552	UKBB IPF GWAS	Monocyte	Immune	ENSG00000214401	KANSL1-AS1
993	1.45047e-05	0.0793954	3.59563e-05	0.196092	0.724463	3.69451	UKBB IPF GWAS	Proliferating - Imm	Immune	ENSG00000214401	KANSL1-AS1
1022	0.00134302	0.0703694	0.00383929	0.200441	0.724008	3.61208	UKBB IPF GWAS	CD8/NKT	Immune	ENSG00000214401	KANSL1-AS1
1027	0.00509542	0.0726307	0.0148864	0.211496	0.695891	3.29033	UKBB IPF GWAS	cDC2	Immune	ENSG00000214401	KANSL1-AS1
991	0.00227962	0.0790057	0.00652469	0.225442	0.686748	3.04624	UKBB IPF GWAS	Mast	Immune	ENSG00000214401	KANSL1-AS1
1016	0.00703408	0.0812564	0.0201368	0.231957	0.659615	2.84369	UKBB IPF GWAS	CD4	Immune	ENSG00000214401	KANSL1-AS1
1001	0.00557505	0.0908896	0.0159466	0.259349	0.62824	2.42237	UKBB IPF GWAS	Interstitial macrophage	Immune	ENSG00000214401	KANSL1-AS1
640	7.42101e-14	7.42246e-12	0.000635855	0.0626612	0.936703	14.9487	IPF GWAS meta-analysis	Arteriole	Endothelial	ENSG00000214401	KANSL1-AS1
651	7.02731e-14	8.70331e-12	0.000602121	0.0736469	0.925751	12.5701	IPF GWAS meta-analysis	Venule	Endothelial	ENSG00000214401	KANSL1-AS1
639	7.80714e-12	1.05213e-11	0.066894	0.0893061	0.8438	9.4484	IPF GWAS meta-analysis	Lymphatic	Endothelial	ENSG00000214401	KANSL1-AS1
629	3.36881e-12	1.56481e-11	0.028865	0.13324	0.837895	6.28864	IPF GWAS meta-analysis	Systemic venous	Endothelial	ENSG00000214401	KANSL1-AS1
1867	7.65487e-27	8.86603e-27	0.00100646	0.000166879	0.998827	5985.34	IPF GWAS meta-analysis	AT2	Epithelial	ENSG00000096696	DSP
1816	2.03187e-25	3.96194e-26	0.026715	0.00424011	0.969045	228.542	IPF GWAS meta-analysis	AT1	Epithelial	ENSG00000096696	DSP
1720	3.78069e-195	7.40268e-196	0.0622665	0.0112655	0.926468	82.2396	IPF GWAS meta-analysis	AT2	Epithelial	ENSG00000117983	MUC5B
611	2.6572e-16	6.95348e-12	1.20569e-06	0.0305818	0.969417	31.6992	IPF GWAS meta-analysis	AT2	Epithelial	ENSG00000214401	KANSL1-AS1
1673	1.07685e-194	1.96311e-195	0.177353	0.0315405	0.791106	25.0822	IPF GWAS meta-analysis	Secretory - SCGB3A2+	Epithelial	ENSG00000117983	MUC5B
1676	1.07604e-194	2.13202e-195	0.177219	0.034325	0.788456	22.9703	IPF GWAS meta-analysis	Secretory - SCGB1A1+/MUC5B+	Epithelial	ENSG00000117983	MUC5B
1777	1.96188e-24	3.18901e-25	0.257949	0.0412282	0.700823	16.9986	IPF GWAS meta-analysis	Transitional AT2	Epithelial	ENSG00000096696	DSP
616	3.48852e-13	7.30954e-12	0.00298907	0.0616951	0.935316	15.1603	IPF GWAS meta-analysis	Proliferating - Epi	Epithelial	ENSG00000214401	KANSL1-AS1
643	1.50232e-12	7.33489e-12	0.0128723	0.0619224	0.925205	14.9414	IPF GWAS meta-analysis	Secretory - SCGB3A2+	Epithelial	ENSG00000214401	KANSL1-AS1
1628	1.69818e-194	2.854e-195	0.279684	0.0463303	0.673986	14.5474	IPF GWAS meta-analysis	Transitional AT2	Epithelial	ENSG00000117983	MUC5B
640	2.63864e-13	7.69648e-12	0.00226087	0.0650131	0.932726	14.3467	IPF GWAS meta-analysis	Secretory - SCGB1A1+/MUC5B+	Epithelial	ENSG00000214401	KANSL1-AS1
770	1.81458e-11	9.30741e-12	0.155479	0.0789832	0.765538	9.69242	IPF GWAS meta-analysis	Ciliated	Epithelial	ENSG00000120071	KANSL1
628	1.51018e-11	9.97663e-12	0.129397	0.0846969	0.785907	9.27905	IPF GWAS meta-analysis	AT1	Epithelial	ENSG00000214401	KANSL1-AS1
635	1.6393e-11	1.20981e-11	0.14046	0.102904	0.756636	7.35283	IPF GWAS meta-analysis	Differentiating ciliated	Epithelial	ENSG00000214401	KANSL1-AS1
638	5.94154e-12	1.39875e-11	0.0509089	0.119019	0.830072	6.97428	IPF GWAS meta-analysis	Secretory - SCGB1A1+/SCGB3A2+	Epithelial	ENSG00000214401	KANSL1-AS1
627	2.14874e-11	1.32032e-11	0.184111	0.112426	0.703464	6.25715	IPF GWAS meta-analysis	Transitional AT2	Epithelial	ENSG00000214401	KANSL1-AS1
14234	7.70154e-13	4.8892e-07	1.37747e-07	0.0869957	0.913004	10.4948	IPF GWAS meta-analysis	GTEx Brain Cortex	GTEx Brain Cortex	ENSG00000259416	NA
14508	5.271e-85	5.23958e-27	9.55312e-62	0.000474809	0.999525	2105.11	IPF GWAS meta-analysis	GTEx Lung	GTEx Lung	ENSG00000096696	DSP
12860	2.06164e-202	4.71826e-197	5.28022e-09	0.000604219	0.999396	1654.03	IPF GWAS meta-analysis	GTEx Lung	GTEx Lung	ENSG00000117983	MUC5B
15388	9.77544e-09	1.45207e-08	0.0370122	0.0545954	0.908392	16.6386	IPF GWAS meta-analysis	GTEx Lung	GTEx Lung	ENSG00000002822	MAD1L1
14242	1.39869e-11	3.82279e-07	2.50024e-06	0.0678751	0.932122	13.7329	IPF GWAS meta-analysis	GTEx Lung	GTEx Lung	ENSG00000259416	NA
11734	9.57839e-17	5.30006e-06	2.87669e-12	0.158567	0.841428	5.30647	IPF GWAS meta-analysis	GTEx Lung	GTEx Lung	ENSG00000155792	DEPTOR
11182	0.0120902	0.179997	0.0109103	0.161922	0.63508	3.92212	IPF GWAS meta-analysis	GTEx Lung	GTEx Lung	ENSG00000064419	TNPO3
11700	2.00105e-09	7.7645e-09	0.0792783	0.307168	0.613554	1.99745	IPF GWAS meta-analysis	GTEx Lung	GTEx Lung	ENSG00000138640	FAM13A
14016	0.00113736	0.105767	0.000576066	0.0531432	0.839376	15.7946	IPF GWAS meta-analysis	GTEx Whole Blood	GTEx Whole Blood	ENSG00000205581	HMGN1
9094	2.04234e-11	0.00534742	7.80031e-10	0.203443	0.79121	3.8891	IPF GWAS meta-analysis	GTEx Whole Blood	GTEx Whole Blood	ENSG00000107960	STN1
11608	4.03385e-22	0.135856	5.94554e-22	0.199747	0.664397	3.32619	IPF GWAS meta-analysis	GTEx Whole Blood	GTEx Whole Blood	ENSG00000104427	ZC2HC1A
9884	0.00034496	0.175507	0.000400322	0.203053	0.620695	3.05681	IPF GWAS meta-analysis	GTEx Whole Blood	GTEx Whole Blood	ENSG00000235750	KIAA0040
28160	0.000702845	0.0111941	0.0191625	0.305115	0.663826	2.17566	IPF GWAS meta-analysis	GTEx Whole Blood	GTEx Whole Blood	ENSG00000204463	BAG6
1658	6.9277e-195	1.20087e-195	0.114097	0.0189108	0.866993	45.8463	IPF GWAS meta-analysis	Alveolar macrophage	Immune	ENSG00000117983	MUC5B
1223	0.0280217	0.197258	0.00336934	0.02297	0.748381	32.5808	IPF GWAS meta-analysis	Alveolar macrophage	Immune	ENSG00000160593	JAML
605	2.07567e-18	8.33688e-12	7.78192e-09	0.0302862	0.969714	32.0183	IPF GWAS meta-analysis	Monocyte-derived macrophage	Immune	ENSG00000214401	KANSL1-AS1
584	2.53557e-15	7.31978e-12	1.17773e-05	0.0330321	0.966956	29.2732	IPF GWAS meta-analysis	Alveolar macrophage	Immune	ENSG00000214401	KANSL1-AS1
613	1.07419e-16	8.84615e-12	4.84453e-07	0.0389346	0.961065	24.6841	IPF GWAS meta-analysis	Inflammatory monocyte	Immune	ENSG00000214401	KANSL1-AS1
629	3.30903e-15	5.11159e-12	2.69493e-05	0.0406703	0.959303	23.5873	IPF GWAS meta-analysis	Proliferating - Imm	Immune	ENSG00000214401	KANSL1-AS1
1725	1.31621e-194	2.31681e-195	0.216774	0.0374112	0.745815	19.9356	IPF GWAS meta-analysis	Monocyte-derived macrophage	Immune	ENSG00000117983	MUC5B
1286	0.000334195	0.323792	4.24499e-05	0.0404932	0.635338	15.69	IPF GWAS meta-analysis	Monocyte-derived macrophage	Immune	ENSG00000160593	JAML
641	1.67867e-13	7.48551e-12	0.00143834	0.0632028	0.935359	14.7993	IPF GWAS meta-analysis	moDC	Immune	ENSG00000214401	KANSL1-AS1
616	6.22108e-13	8.76725e-12	0.00533041	0.0742	0.92047	12.4052	IPF GWAS meta-analysis	Mast	Immune	ENSG00000214401	KANSL1-AS1
630	2.01488e-12	9.15826e-12	0.0172641	0.0775656	0.90517	11.6697	IPF GWAS meta-analysis	CD4	Immune	ENSG00000214401	KANSL1-AS1
643	3.14644e-14	9.31793e-12	0.000269597	0.0789181	0.920812	11.668	IPF GWAS meta-analysis	Monocyte	Immune	ENSG00000214401	KANSL1-AS1
639	4.10049e-12	9.45962e-12	0.0351343	0.0801682	0.884698	11.0355	IPF GWAS meta-analysis	NK	Immune	ENSG00000214401	KANSL1-AS1
635	7.86551e-13	1.2995e-11	0.00673942	0.110462	0.882798	7.99185	IPF GWAS meta-analysis	CD8/NKT	Immune	ENSG00000214401	KANSL1-AS1
635	2.39386e-12	1.60044e-11	0.0205113	0.136287	0.843202	6.18696	IPF GWAS meta-analysis	cDC2	Immune	ENSG00000214401	KANSL1-AS1
615	2.2061e-12	1.86921e-11	0.0189026	0.159338	0.82176	5.15735	IPF GWAS meta-analysis	Interstitial macrophage	Immune	ENSG00000214401	KANSL1-AS1
618	2.37486e-11	1.18364e-11	0.203485	0.100722	0.695793	6.90804	IPF GWAS meta-analysis	SMC	Mesenchymal	ENSG00000214401	KANSL1-AS1
627	1.76436e-11	1.26522e-11	0.151176	0.107667	0.741157	6.88378	IPF GWAS meta-analysis	Adventitial FB	Mesenchymal	ENSG00000214401	KANSL1-AS1
624	2.64696e-11	1.19512e-11	0.2268	0.10173	0.671471	6.60053	IPF GWAS meta-analysis	Alveolar FB	Mesenchymal	ENSG00000214401	KANSL1-AS1
1639	0.0199276	0.0226838	0.00305779	0.00252891	0.951802	376.368	East Asian IPF GWAS	AT2	Epithelial	ENSG00000096696	DSP
10876	4.67985e-09	0.276704	1.07642e-09	0.0630872	0.660209	10.465	East Asian IPF GWAS	GTEx Brain Cortex	GTEx Brain Cortex	ENSG00000165948	IFI27L1
12014	1.41187e-60	0.0169478	5.1417e-61	0.00549481	0.977557	177.906	East Asian IPF GWAS	GTEx Lung	GTEx Lung	ENSG00000096696	DSP
10876	1.6473e-15	0.283426	3.78898e-16	0.0646405	0.651933	10.0855	East Asian IPF GWAS	GTEx Lung	GTEx Lung	ENSG00000165948	IFI27L1
10876	6.29981e-11	0.271059	1.44903e-11	0.061783	0.667158	10.7984	East Asian IPF GWAS	GTEx Whole Blood	GTEx Whole Blood	ENSG00000165948	IFI27L1
1763	1.00064e-07	2.53543e-06	0.000376208	0.00854132	0.99108	116.034	Childhood Onset Asthma GWAS	Ciliated	Epithelial	ENSG00000181143	MUC16
1729	3.65949e-09	3.16032e-06	1.37585e-05	0.0108927	0.98909	90.8029	Childhood Onset Asthma GWAS	Secretory - SCGB1A1+/MUC5B+	Epithelial	ENSG00000181143	MUC16
1030	0.0038451	0.0361199	0.00124564	0.0107532	0.948036	88.1636	Childhood Onset Asthma GWAS	Ciliated	Epithelial	ENSG00000119408	NEK6
1743	4.19122e-05	1.00915e-05	0.157577	0.0371356	0.805236	21.6837	Childhood Onset Asthma GWAS	Secretory - SCGB3A2+	Epithelial	ENSG00000181143	MUC16
1730	6.77541e-05	1.40491e-05	0.254734	0.0521271	0.693057	13.2955	Childhood Onset Asthma GWAS	Differentiating ciliated	Epithelial	ENSG00000181143	MUC16
13108	5.52114e-06	0.0281117	1.4342e-05	0.072501	0.899367	12.4049	Childhood Onset Asthma GWAS	GTEx Brain Cortex	GTEx Brain Cortex	ENSG00000170776	AKAP13
12072	0.000104876	0.000545669	0.0393463	0.2042	0.755803	3.70128	Childhood Onset Asthma GWAS	GTEx Brain Cortex	GTEx Brain Cortex	ENSG00000258366	RTEL1
8392	2.90697e-11	4.91986e-06	2.06926e-06	0.349559	0.650434	1.86073	Childhood Onset Asthma GWAS	GTEx Brain Cortex	GTEx Brain Cortex	ENSG00000100413	POLR3H
12870	6.20188e-07	1.16538e-06	0.0159946	0.0294789	0.954525	32.3799	Childhood Onset Asthma GWAS	GTEx Lung	GTEx Lung	ENSG00000181143	MUC16
11326	3.18935e-19	0.00773454	2.45563e-18	0.0588244	0.933441	15.8683	Childhood Onset Asthma GWAS	GTEx Lung	GTEx Lung	ENSG00000128604	IRF5
14226	1.8474e-29	0.319042	3.77176e-30	0.064833	0.616125	9.50326	Childhood Onset Asthma GWAS	GTEx Lung	GTEx Lung	ENSG00000175164	ABO
8696	0.000509482	0.0387958	0.00129721	0.0979179	0.86148	8.79798	Childhood Onset Asthma GWAS	GTEx Lung	GTEx Lung	ENSG00000119408	NEK6
12662	3.36829e-07	0.152469	2.10886e-07	0.0949901	0.752541	7.92231	Childhood Onset Asthma GWAS	GTEx Lung	GTEx Lung	ENSG00000115306	SPTBN1
13928	0.00631492	0.169583	0.00404129	0.108159	0.711902	6.58197	Childhood Onset Asthma GWAS	GTEx Lung	GTEx Lung	ENSG00000159685	CHCHD6
13858	0.0542777	0.0830553	0.102715	0.15686	0.603092	3.84478	Childhood Onset Asthma GWAS	GTEx Lung	GTEx Lung	ENSG00000214046	SMIM7
9760	7.85357e-14	0.0364652	5.00857e-13	0.231823	0.731712	3.15634	Childhood Onset Asthma GWAS	GTEx Lung	GTEx Lung	ENSG00000142655	PEX14
12098	1.41441e-10	0.0435528	7.95844e-10	0.244572	0.711875	2.9107	Childhood Onset Asthma GWAS	GTEx Lung	GTEx Lung	ENSG00000182511	FES
11892	7.22312e-23	0.00250455	4.1135e-22	0.0135676	0.983928	72.5206	Childhood Onset Asthma GWAS	GTEx Whole Blood	GTEx Whole Blood	ENSG00000140575	IQGAP1
11326	6.23259e-74	0.00283782	4.79877e-73	0.0210889	0.976073	46.2837	Childhood Onset Asthma GWAS	GTEx Whole Blood	GTEx Whole Blood	ENSG00000128604	IRF5
10556	7.52805e-35	1.95431e-34	0.0105983	0.0266498	0.962752	36.126	Childhood Onset Asthma GWAS	GTEx Whole Blood	GTEx Whole Blood	ENSG00000103591	AAGAB
10002	9.64412e-07	0.000202978	0.000784241	0.164223	0.834788	5.08325	Childhood Onset Asthma GWAS	GTEx Whole Blood	GTEx Whole Blood	ENSG00000109320	NFKB1
12098	3.67886e-10	0.036925	2.06998e-09	0.207249	0.755826	3.64694	Childhood Onset Asthma GWAS	GTEx Whole Blood	GTEx Whole Blood	ENSG00000182511	FES
7982	2.14041e-38	0.00232028	2.0918e-36	0.225987	0.771693	3.41477	Childhood Onset Asthma GWAS	GTEx Whole Blood	GTEx Whole Blood	ENSG00000135541	AHI1
11402	6.53285e-08	2.30145e-07	0.0612843	0.215341	0.723375	3.35921	Childhood Onset Asthma GWAS	GTEx Whole Blood	GTEx Whole Blood	ENSG00000113552	GNPDA1
1163	0.00153167	0.0399118	0.00129985	0.0329467	0.92431	28.0547	Childhood Onset Asthma GWAS	moDC	Immune	ENSG00000128604	IRF5
710	0.0508773	0.0997844	0.015396	0.0293913	0.804551	27.3738	Childhood Onset Asthma GWAS	moDC	Immune	ENSG00000169442	CD52
1147	0.0753827	0.0376752	0.0639477	0.0311684	0.791826	25.4048	Childhood Onset Asthma GWAS	Proliferating - Imm	Immune	ENSG00000128604	IRF5
1106	0.0888404	0.0383802	0.0753342	0.0317796	0.765666	24.093	Childhood Onset Asthma GWAS	Interstitial macrophage	Immune	ENSG00000128604	IRF5
711	1.29428e-05	0.123311	3.89515e-06	0.0362701	0.840402	23.1706	Childhood Onset Asthma GWAS	Monocyte	Immune	ENSG00000169442	CD52
1130	0.0652737	0.0738929	0.0328413	0.0363863	0.791606	21.7556	Childhood Onset Asthma GWAS	Alveolar macrophage	Immune	ENSG00000128604	IRF5
742	0.0908939	0.124569	0.0279184	0.0375428	0.719076	19.1535	Childhood Onset Asthma GWAS	Monocyte-derived macrophage	Immune	ENSG00000158062	UBXN11
1892	0.0492198	0.0410841	0.0622443	0.0511594	0.796292	15.5649	Childhood Onset Asthma GWAS	Monocyte-derived macrophage	Immune	ENSG00000140575	IQGAP1
726	0.0106143	0.170269	0.00325899	0.0515148	0.764343	14.8373	Childhood Onset Asthma GWAS	Monocyte-derived macrophage	Immune	ENSG00000169442	CD52
740	0.140023	0.146798	0.0430083	0.0444635	0.625706	14.0723	Childhood Onset Asthma GWAS	Monocyte-derived macrophage	Immune	ENSG00000142669	SH3BGRL3
1182	0.00188882	0.0852051	0.00160306	0.0714747	0.839828	11.75	Childhood Onset Asthma GWAS	Inflammatory monocyte	Immune	ENSG00000128604	IRF5
717	6.30245e-08	0.22383	1.89933e-08	0.0667449	0.709425	10.6289	Childhood Onset Asthma GWAS	Inflammatory monocyte	Immune	ENSG00000169442	CD52
1163	0.135034	0.070954	0.114568	0.0595805	0.619863	10.4038	Childhood Onset Asthma GWAS	Monocyte	Immune	ENSG00000128604	IRF5
1160	0.108887	0.0809715	0.0923875	0.068052	0.649702	9.54713	Childhood Onset Asthma GWAS	cDC2	Immune	ENSG00000128604	IRF5
1173	2.36787e-05	0.113164	2.00933e-05	0.0952372	0.791555	8.3114	Childhood Onset Asthma GWAS	Monocyte-derived macrophage	Immune	ENSG00000128604	IRF5
6036	6.59513e-64	2.04241e-63	0.0964153	0.297977	0.605607	2.0324	Adult Onset Asthma GWAS	Proliferating - Epi	Epithelial	ENSG00000196126	HLA-DRB1
8660	1.73285e-13	7.52355e-09	1.90139e-06	0.0816343	0.918364	11.2497	Adult Onset Asthma GWAS	GTEx Brain Cortex	GTEx Brain Cortex	ENSG00000149485	FADS1
12288	7.71804e-07	7.3068e-06	0.0146896	0.138509	0.846794	6.11366	Adult Onset Asthma GWAS	GTEx Brain Cortex	GTEx Brain Cortex	ENSG00000138688	KIAA1109
11088	0.002793	0.258013	0.00121348	0.111591	0.62639	5.61328	Adult Onset Asthma GWAS	GTEx Brain Cortex	GTEx Brain Cortex	ENSG00000132481	TRIM47
12402	0.0116226	0.137742	0.0146094	0.172708	0.663318	3.84069	Adult Onset Asthma GWAS	GTEx Brain Cortex	GTEx Brain Cortex	ENSG00000099331	MYO9B
32440	7.45444e-68	2.19975e-60	1.03811e-08	0.306274	0.693726	2.26505	Adult Onset Asthma GWAS	GTEx Brain Cortex	GTEx Brain Cortex	ENSG00000196126	HLA-DRB1
9862	1.228e-12	9.4364e-05	3.32784e-10	0.024597	0.975309	39.6515	Adult Onset Asthma GWAS	GTEx Lung	GTEx Lung	ENSG00000142599	RERE
8786	0.00184009	0.0388582	0.00352901	0.073642	0.882131	11.9786	Adult Onset Asthma GWAS	GTEx Lung	GTEx Lung	ENSG00000172243	CLEC7A
8660	1.11525e-09	8.21627e-09	0.0122372	0.089255	0.898508	10.0667	Adult Onset Asthma GWAS	GTEx Lung	GTEx Lung	ENSG00000149485	FADS1
7838	0.00162734	0.332191	0.000308348	0.0623401	0.603534	9.68131	Adult Onset Asthma GWAS	GTEx Lung	GTEx Lung	ENSG00000108654	DDX5
10534	8.99498e-17	2.33785e-16	0.0107267	0.0270123	0.962261	35.6231	Adult Onset Asthma GWAS	GTEx Whole Blood	GTEx Whole Blood	ENSG00000103591	AAGAB
9862	2.72366e-44	0.000173686	7.38103e-42	0.0461147	0.953712	20.6813	Adult Onset Asthma GWAS	GTEx Whole Blood	GTEx Whole Blood	ENSG00000142599	RERE
7838	2.32353e-33	0.317212	4.40262e-34	0.0594821	0.623306	10.4789	Adult Onset Asthma GWAS	GTEx Whole Blood	GTEx Whole Blood	ENSG00000108654	DDX5
8070	5.16124e-09	0.0443903	1.83261e-08	0.156819	0.798791	5.09373	Adult Onset Asthma GWAS	GTEx Whole Blood	GTEx Whole Blood	ENSG00000065413	ANKRD44
8660	1.21152e-10	1.56377e-08	0.00132935	0.170758	0.827913	4.84846	Adult Onset Asthma GWAS	GTEx Whole Blood	GTEx Whole Blood	ENSG00000149485	FADS1
11756	2.97679e-08	3.4618e-07	0.018474	0.214284	0.767241	3.58048	Adult Onset Asthma GWAS	GTEx Whole Blood	GTEx Whole Blood	ENSG00000198821	CD247
11362	2.38132e-05	8.40855e-05	0.0650378	0.229104	0.70575	3.08047	Adult Onset Asthma GWAS	GTEx Whole Blood	GTEx Whole Blood	ENSG00000113552	GNPDA1
1148	8.28431e-08	3.32668e-08	0.0872997	0.0341779	0.878522	25.7044	Adult Onset Asthma GWAS	Monocyte-derived macrophage	Immune	ENSG00000149021	SCGB1A1
1133	2.90084e-07	7.68045e-08	0.305689	0.0803224	0.613988	7.64405	Adult Onset Asthma GWAS	moDC	Immune	ENSG00000149021	SCGB1A1

### Sheet: Table S7
Table S7. Sample batching for low-pass whole genome sequencing.
Donor	Sequenced by
THD0001	Gencove
THD0002	Gencove
THD0005	Gencove
THD0006	Gencove
THD0007	Gencove
THD0008	Gencove
THD0009	Gencove
THD0010	TGen
THD0012	Gencove
THD0014	TGen
THD0015	TGen
THD0016	TGen
THD0017	TGen
THD0019	TGen
THD0020	TGen
THD0021	TGen
THD0022	TGen
THD0023	TGen
THD0026	TGen
TILD001	Gencove
TILD006	Gencove
TILD010	Gencove
TILD015	Gencove
TILD019	Gencove
TILD028	Gencove
TILD030	Gencove
TILD037	Gencove
TILD039	Gencove
TILD041	Gencove
TILD049	Gencove
TILD051	Gencove
TILD055	Gencove
TILD059	Gencove
TILD060	TGen
TILD062	Gencove
TILD074	TGen
TILD080	TGen
TILD084	TGen
TILD093	TGen
TILD102	TGen
TILD103	TGen
TILD109	TGen
TILD111	TGen
TILD113	TGen
TILD116	TGen
TILD123	TGen
TILD126	TGen
TILD136	TGen
VUHD077	TGen
VUHD087	TGen
VUHD092	TGen
VUHD094	TGen
VUHD095	TGen
VUHD098	TGen
VUHD101	TGen
VUHD103	TGen
VUHD104	TGen
VUHD106	TGen
VUHD107	TGen
VUHD108	TGen
VUHD111	TGen
VUHD112	TGen
VUHD113	TGen
VUHD114	TGen
VUHD115	TGen
VUHD117	TGen
VUHD065	Gencove
VUHD066	Gencove
VUHD067	Gencove
VUHD068	Gencove
VUHD069	Gencove
VUHD070	Gencove
VUHD071	Gencove
VUHD071	Gencove
VUHD071	Gencove
VUHD071	TGen
VUHD075	Gencove
VUHD078	Gencove
VUHD080	Gencove
VUHD084	Gencove
VUILD100	TGen
VUILD102	TGen
VUILD104	TGen
VUILD48	Gencove
VUILD50	TGen
VUILD53	Gencove
VUILD54	Gencove
VUILD55	Gencove
VUILD56	TGen
VUILD57	Gencove
VUILD58	Gencove
VUILD59	Gencove
VUILD60	Gencove
VUILD61	Gencove
VUILD62	Gencove
VUILD63	Gencove
VUILD64	Gencove
VUILD66	TGen
VUILD67	Gencove
VUILD68	Gencove
VUILD69	Gencove
VUILD71	TGen
VUILD72	TGen
VUILD73	Gencove
VUILD74	Gencove
VUILD75	Gencove
VUILD76	Gencove
VUILD77	Gencove
VUILD78	Gencove
VUILD79	Gencove
VUILD80	Gencove
VUILD81	Gencove
VUILD82	TGen
VUILD83	TGen
VUILD84	TGen
VUILD85	TGen
VUILD86	TGen
VUILD87	TGen
VUILD88	TGen
VUILD89	TGen
VUILD90	TGen
VUILD91	TGen
VUILD92	TGen
VUILD93	TGen
VUILD94	TGen
VUILD95	TGen
VUILD96	TGen
VUILD97	TGen
VUILD98	TGen
VUILD99	TGen
